# The chromosomal-level genome assembly and comprehensive transcriptomes of Chinese razor clam (*Sinonovacula constricta*) with deep-burrowing life style and broad-range salinity adaptation

**DOI:** 10.1101/735142

**Authors:** Yinghui Dong, Qifan Zeng, Jianfeng Ren, Hanhan Yao, Wenbin Ruan, Liyuan Lv, Lin He, Qinggang Xue, Zhenmin Bao, Shi Wang, Zhihua Lin

## Abstract

**Background:** The Chinese razor clam, *Sinonovacula constricta*, is one of the commercially important marine bivalves with deep-burrowing lifestyle and remarkable adaptability of broad-range salinity. Despite its economic impact and representative of the less-understood deep-burrowing bivalve lifestyle, there are few genomic resources for exploring its unique biology and adaptive evolution. Herein, we reported a high-quality chromosomal-level reference genome of *S. constricta*, the first genome of the family Solenidae, along with a large amount of short-read/full-length transcriptomic data of whole-ontogeny developmental stages, all major adult tissues, and gill tissues under salinity challenge.

**Findings:** A total of 101.79 Gb and 129.73 Gb sequencing data were obtained with the PacBio and Illumina platforms, which represented approximately 186.63X genome coverage. In addition, a total of 160.90 Gb and 24.55 Gb clean data were also obtained with the Illumina and PacBio platforms for transcriptomic investigation. A *de novo* genome assembly of 1,340.13 Mb was generated, with a contig N50 of 689.18 kb. Hi-C scaffolding resulted in 19 chromosomes with a scaffold N50 of 57.99 Mb. The repeat sequences account for 50.71% of the assembled genome. A total of 26,273 protein-coding genes were predicted and 99.5% of them were annotated. Phylogenetic analysis revealed that *S. constricta* diverged from the lineage of Pteriomorphia at approximately 494 million years ago. Notably, cytoskeletal protein tubulin and motor protein dynein gene families are rapidly expanded in the *S. constricta* genome and are highly expressed in the mantle and gill, implicating potential genomic bases for the well-developed ciliary system in the *S. constricta*.

**Conclusions:** The high-quality genome assembly and comprehensive transcriptomes generated in this work not only provides highly valuable genomic resources for future studies of *S. constricta*, but also lays a solid foundation for further investigation into the adaptive mechanisms of benthic burrowing mollusks.
