## Supplemental Table6 for "The chromosomal-level genome assembly and comprehensive transcriptomes of Chinese razor clam (*Sinonovacula constricta*) with deep-burrowing life style and broad-range salinity adaptation"

### Sheet: Table_S6
		Table. 6.1 Summary of Post-Filter Polymerase reads
Movie	Library Size	#_of_total_polymerase_Bases	#_of_polymerase_reads	Mean_polymerase_reads_length	Mean_insert_length	#_of_total_subreads_bases	#_of_subreads	Mean_subreads_len
m54139_170406_133939	1-2K	1050963023	41651	25233	1721	1004483674	749272	1341
m54136_170412_055220	1-2K	891332899	36713	24278	1818	862761461	601241	1435
m54136_170413_063542	1-2K	2358394460	104393	22592	1806	2284947767	1603080	1425
m54139_170406_232930	2-3K	2457633463	82674	29727	2673	2397689906	1070387	2240
m54136_170414_092121	2-3K	1148638516	39367	29178	2627	1117054096	503643	2218
m54139_170407_091921	3-6K	8075141675	365026	22122	3588	7877895967	2515990	3131
m54139_170416_194642	Mixed library	9218911431	394370	23376	2785	9002145451	4239657	2123
Total		25201015467	1064194			24546978322	11283270
		Table 6.2 Summary of reads of insert
Movie	Library Size	#Reads Of Insert	Read Bases Of Insert	Mean Read Length Of Insert	Mean Number Of Passes
m54139_170406_133939	1-2K	34951	51625938	1477	18.8961
m54136_170412_055220	1-2K	30312	47843743	1578	17.2513
m54136_170413_063542	1-2K	83833	130480294	1556	16.4646
m54136_170414_092121	2-3K	31930	79605187	2493	13.4497
m54139_170406_232930	2-3K	67310	167779751	2493	13.2632
m54139_170407_091921	3-6K	228662	824209117	3604	7.62993
m54139_170416_194642	Mixed library	282499	726832020	2573	11.9905
		759497	2028376050
		Table 6.3 classify identifies Full-Length Reads
	1~2K		2~3K		3~6K		Mixed lib
Term	Value	Rate	Value	Rate	Value	Rate	Value	Rate
# of reads of insert	149096	1	99240	1	228662	1	282499	1
# of 5’ primer reads	145711	0.9773	95977	0.9671	221202	0.9674	273569	0.9684
# of 3’ primer reads	145956	0.9789	95642	0.9637	216853	0.9484	273953	0.9697
# of poly-A reads	143361	0.9615	94185	0.9491	214871	0.9397	273182	0.967
# of filtered short reads	6	0	6	0	53	0.0002	18	0
# of non-full-length reads	9489	0.0636	8451	0.0852	21572	0.0943	19454	0.0689
# of full-length reads	139601	0.9363	90783	0.9148	207037	0.9054	263027	0.9311
# of full-length non-chimeric reads	134369	0.9012	89582	0.9027	206844	0.9046	258149	0.9138
# of full-length non-chimeric reads	688944
Figure 3.2 Length distribution of gene level sequences
